# Optimizing nucleic acid extraction and transcriptome evaluation from low-input, fixed clinical samples

**DOI:** 10.1101/2020.06.02.122150

**Authors:** Katie M. Campbell, Egmidio Medina, Ignacio Baselga Carretero, Yaroslav Teper, Rangasamy Elumalai, Raymond Miller, Kasturi Pal, Jessica Pitzer, Eugenio Daviso, Carsten Carstens, James Laugharn, Willy Hugo, Jia Ming Chen, Agustin Vega-Crespo, Sameeha Jilani, Ivan Perez Garcilazo, Ling Dong, Xinmin Li, Siwen Hu-Lieskovan, Antoni Ribas

**Affiliations:** Department of Medicine, Division of Hematology-Oncology, University of California, Los Angeles (UCLA), Los Angeles, CA; Agilent Technologies, Santa Clara, CA; Covaris, Inc., Woburn, MA; Parker Institute for Cancer Immunotherapy Center at UCLA, Los Angeles, CA; Department of Pathology and Laboratory Medicine, UCLA, Los Angeles, CA; Jonsson Comprehensive Cancer Center; Salt Lake City, UT; Huntsman Cancer Institute, University of Utah, Salt Lake City, UT; Department of Surgery, Division of Surgical Oncology, UCLA, Los Angeles, CA; Department of Molecular and Medical Pharmacology, UCLA, Los Angeles, CA

## Abstract

Tumor biopsies are commonly formalin-fixed and paraffin-embedded (FFPE) for long-term and efficient storage. However, FFPE preservation can greatly compromise the quality of samples, the extraction of nucleic acids, and feasibility of downstream studies, including RNA sequencing. These challenges are especially evident in the studies of clinical trial samples, where the sizes of biopsies often limit the amount of material available for study. Here, we evaluate two nucleic acid extraction kits (Covaris truXTRAC FFPE tNA Plus, QIAGEN miRNeasy FFPE) and three hybridized-capture-based RNA sequencing library preparations (Agilent SureSelect XT RNA Direct, Agilent SureSelect XT HS, and Illumina TruSeq RNA Exome) to evaluate the impact of these sample processing steps on transcriptome evaluation in a melanoma biopsy procured in a clinical setting and preserved by FFPE. While there exist many options for extraction and library preparation that are appropriate for RNA sequencing from FFPE samples, we observed that combinations of experimental approaches may have subtle impacts on downstream analysis, including gene expression quantification and fusion detection.
