## Supplementary Tables for "Optimizing nucleic acid extraction and transcriptome evaluation from low-input, fixed clinical samples"

### Sheet: Supplementary Table 1
Supplementary Table S1. Summary of nucleic acid extractions
	Sample	Extraction Kit	Elution No.	Replicate	RNA Concentration (ng/ul)	RNA Elution Volume (ul)	RNA Amount (ng)	RIN	DV200 (%)	260:280	DNA Concentration (ng/ul)	DNA Elution Volume (ul)	DNA Amount (ng)	DIN
	PT0017bx	Qiagen miRNeasy FFPE	1	1	800	30	24000	2.1	57	1.974	NA	NA	NA	NA
	PT0017bx	Qiagen miRNeasy FFPE	2	1	142	30	4260	2.3	58	1.903	NA	NA	NA	NA
	PT0017bx	Qiagen miRNeasy FFPE	3	1	21	30	630	1	60	1.757	NA	NA	NA	NA
	PT0017bx	Covaris truXTRAC FFPE tNA Plus	1	1	387	35	13545	3.6	72	1.989	16.8	50	840	2.5
	PT0017bx	Covaris truXTRAC FFPE tNA Plus	1	2	185	37	6845	2.1	69	1.992	16.6	50	830	2.4
	PT0017bx	Covaris truXTRAC FFPE tNA Plus	1	3	350	38	13300	2.7	74	1.982	18.5	50	925	2.3
	Control Liver	Qiagen miRNeasy FFPE	1	1	512	11	5632	2.3	66	2.044	NA	NA	NA	NA
	Control Liver	Qiagen miRNeasy FFPE	2	1	38	13	494	1	66	1.965	NA	NA	NA	NA
	Control Liver	Qiagen miRNeasy FFPE	3	1	3	13	39	0	66	1.766	NA	NA	NA	NA
	Control Liver	Qiagen miRNeasy FFPE	1	2	1924	12	23088	2.1	60	2.022	NA	NA	NA	NA
	Control Liver	Qiagen miRNeasy FFPE	2	2	48	13	624	1.7	57	1.866	NA	NA	NA	NA
	Control Liver	Qiagen miRNeasy FFPE	3	2	11	13	143	1	67	1.802	NA	NA	NA	NA
	Control Liver	Qiagen miRNeasy FFPE	1	3	284	13	3692	2.4	74	1.977	NA	NA	NA	NA
	Control Liver	Qiagen miRNeasy FFPE	2	3	21	13	273	1	70	1.754	NA	NA	NA	NA
	Control Liver	Qiagen miRNeasy FFPE	3	3	5	14	70	0	80	1.646	NA	NA	NA	NA
	Control Kidney	Qiagen miRNeasy FFPE	1	1	50	13	650	1.6	43	1.946	NA	NA	NA	NA
	Control Kidney	Qiagen miRNeasy FFPE	1	2	2	12	24	0	26	1.659	NA	NA	NA	NA
	Control Kidney	Qiagen miRNeasy FFPE	1	3	2	11	22	0	74	1.583	NA	NA	NA	NA
	Control Kidney	Qiagen miRNeasy FFPE	1	1	180	12	2160	2.4	48	2.026	NA	NA	NA	NA
	Control Kidney	Qiagen miRNeasy FFPE	2	1	10	14	140	1	51	1.907	NA	NA	NA	NA
	Control Kidney	Qiagen miRNeasy FFPE	3	1	3	13	39	0	78	1.876	NA	NA	NA	NA
	Control Kidney	Qiagen miRNeasy FFPE	1	2	109	12	1308	2.4	45	2.024	NA	NA	NA	NA
	Control Kidney	Qiagen miRNeasy FFPE	2	2	12	14	168	1	56	1.971	NA	NA	NA	NA
	Control Kidney	Qiagen miRNeasy FFPE	3	2	0	15	0	0	79	1.639	NA	NA	NA	NA
	Control Liver	Covaris truXTRAC FFPE tNA Plus	1	3	200	34	6800	3	93	2.065	18.2	50	910	2.9
	Control Liver	Covaris truXTRAC FFPE tNA Plus	2	3	349	35	12215	3.1	91	2.053	27	50	1350	3.1
	Control Liver	Covaris truXTRAC FFPE tNA Plus	3	3	299	28	8372	6.5	92	2.049	19	50	950	2.9
	Control Kidney	Covaris truXTRAC FFPE tNA Plus	1	1	278	26	7228	2.3	75	2.057	51.8	50	2590	2.9
	Control Kidney	Covaris truXTRAC FFPE tNA Plus	1	2	251	27	6777	2.3	76	2.055	33.5	50	1675	3.1
	Control Kidney	Covaris truXTRAC FFPE tNA Plus	1	3	168	30	5040	2.3	76	2.068	47.1	50	2355	3

### Sheet: Supplementary Table 2
Supplementary Table S2. Summary of sequencing libraries
Library	Sample		Extraction kit	Input quantity (ng)		Library preparation protocol	Amount of pre-capture library (175-700bp; ng)	Library details	Post-capture library- Average size (bp)	Post-capture library- Size distribution in CV (%)	Number of reads	Mapped reads	Alignment rate (%)	Number of reads with mate mapped to a different chr (mapQ>=5)
Agilent_UHR_100ng_XT	Agilent UHR		NA	100		Agilent SureSelectXT RNA Direct	1488		319	23	151715890	147611703	97.2948	38227
Agilent_UHR_200ng_XT	Agilent UHR		NA	200		Agilent SureSelectXT RNA Direct	928.08		290	18.5	122286117	119428208	97.6629	24463
Agilent_UHR_20ng_Illumina	Agilent UHR		NA	20		Illumina TruSeq RNA Exome	80.92	DID NOT PROCEED TO CAPTURE
Agilent_UHR_20ng_XTHS	Agilent UHR		NA	20		Agilent SureSelectXTHS RNA Alpha	235.05		408	27.5	182888839	178746234	97.7349	89836
Agilent_UHR_50ng_Illumina	Agilent UHR		NA	50		Illumina TruSeq RNA Exome	188.16	Pooled with 3 other libraries prior to capture	382	24.9	206738710	199691114	96.5911	322578
Agilent_UHR_50ng_XTHS	Agilent UHR		NA	50		Agilent SureSelectXTHS RNA Alpha	1047.9		384	25.2	96577027	94698869	98.0553	59729
PT0017_Covaris_100ng_Illumina	PT0017bx		Covaris truXTRAC FFPE tNA Plus	100		Illumina TruSeq RNA Exome	172.06	Pooled with 3 other libraries prior to capture	382	24.9	96807865	91926422	94.9576	102535
PT0017_Covaris_100ng_XT	PT0017bx		Covaris truXTRAC FFPE tNA Plus	100		Agilent SureSelectXT RNA Direct	780.24		303	20.9	155864726	150692869	96.6818	28672
PT0017_Covaris_100ng_XTHS	PT0017bx		Covaris truXTRAC FFPE tNA Plus	100		Agilent SureSelectXTHS RNA Alpha	235.35		432	38.6	142585501	137555801	96.4725	321332
PT0017_Covaris_200ng_XT	PT0017bx		Covaris truXTRAC FFPE tNA Plus	200		Agilent SureSelectXT RNA Direct	1250.64		315	24.3	174059797	168642672	96.8878	31809
PT0017_Covaris_20ng_Illumina	PT0017bx		Covaris truXTRAC FFPE tNA Plus	20		Illumina TruSeq RNA Exome	77.28	DID NOT PROCEED TO CAPTURE
PT0017_Covaris_20ng_XTHS	PT0017bx		Covaris truXTRAC FFPE tNA Plus	20		Agilent SureSelectXTHS RNA Alpha	63.3	DID NOT PROCEED TO CAPTURE
PT0017_Covaris_50ng_Illumina	PT0017bx		Covaris truXTRAC FFPE tNA Plus	50		Illumina TruSeq RNA Exome	104.02	Pooled with 3 other libraries prior to capture	382	24.9	81668733	77811723	95.2772	109432
PT0017_Covaris_50ng_XTHS	PT0017bx		Covaris truXTRAC FFPE tNA Plus	50		Agilent SureSelectXTHS RNA Alpha	152.1		444	32.6	158410921	152393857	96.2016	347809
PT0017_Qiagen_100ng_Illumina	PT0017bx		Qiagen miRNeasy FFPE	100		Illumina TruSeq RNA Exome	165.62	Pooled with 3 other libraries prior to capture	382	24.9	200413133	190886023	95.2463	180602
PT0017_Qiagen_100ng_XT	PT0017bx		Qiagen miRNeasy FFPE	100		Agilent SureSelectXT RNA Direct	846.96		301	22.6	92027010	88842940	96.5401	22312
PT0017_Qiagen_100ng_XTHS	PT0017bx		Qiagen miRNeasy FFPE	100		Agilent SureSelectXTHS RNA Alpha	476.7		363	23.9	141093538	138141961	97.9081	55778
PT0017_Qiagen_200ng_XT	PT0017bx		Qiagen miRNeasy FFPE	200		Agilent SureSelectXT RNA Direct	830.4		302	18.4	168999554	163814989	96.9322	43655
PT0017_Qiagen_20ng_Illumina	PT0017bx		Qiagen miRNeasy FFPE	20		Illumina TruSeq RNA Exome	53.06	DID NOT PROCEED TO CAPTURE
PT0017_Qiagen_20ng_XTHS	PT0017bx		Qiagen miRNeasy FFPE	20		Agilent SureSelectXTHS RNA Alpha	52.8	DID NOT PROCEED TO CAPTURE
PT0017_Qiagen_50ng_Illumina	PT0017bx		Qiagen miRNeasy FFPE	50		Illumina TruSeq RNA Exome	243.74		378	19.8	43977336	41574514	94.5362	68709
PT0017_Qiagen_50ng_XTHS	PT0017bx		Qiagen miRNeasy FFPE	50		Agilent SureSelectXTHS RNA Alpha	308.85		366	24.6	143073739	139973048	97.8328	60359
